# Pangenome graph analysis reveals extensive effector copy-number variation in spinach downy mildew

**DOI:** 10.1101/2024.05.30.596583

**Authors:** Petros Skiadas, Sofía Riera Vidal, Joris Dommisse, Melanie N. Mendel, Joyce Elberse, Guido Van den Ackerveken, Ronnie de Jonge, Michael F. Seidl

**Author notes:** corresponding author: Padualaan 8, Room N611, 3584 CH Utrecht, the Netherlands.

## Abstract

Plant pathogens adapt at speeds that challenge contemporary disease management strategies like the deployment of disease resistance genes. The strong evolutionary pressure to adapt, shapes pathogens’ genomes, and comparative genomics has been instrumental in characterizing this process. With the aim to capture genomic variation at high resolution and study the processes contributing to adaptation, we here leverage and expand on an innovative, multi-genome method to construct, annotate, and analyse the first pangenome graph of an oomycete plant pathogen. We generated telomere-to-telomere genome assemblies of six genetically diverse isolates of the oomycete pathogen *Peronospora effusa*, the economically most important disease in cultivated spinach worldwide. The pangenome graph demonstrates that *P. effusa* genomes are highly conserved, both in chromosomal structure and gene content, and revealed the continued activity of transposable elements which are directly responsible for 80% of the observed variation between the isolates. While most genes are generally conserved, pathogenicity related genes are highly variable between the isolates. Most of the variation is found in large gene clusters resulting from extensive copy-number expansion. Pangenome graph-based discovery can thus be effectively used to capture genomic variation at exceptional resolution, thereby providing a framework to study the biology and evolution of plant pathogens.

**Author Summary:** Plant pathogens are known to evolve rapidly and overcome disease resistance of newly introduced crop varieties. This swift adaptation is visible in the genomes of these pathogens, which can be highly variable. Such genomic variation cannot be captured with contemporary comparative genomic methods that rely on a single reference genome or focus solely on protein coding genes. To overcome these limitations and compare multiple genomes in a robust and scalable method, we constructed the first pangenome graph for an oomycete filamentous plant pathogen with six telomere-to-telomere genome assemblies of *Peronospora effusa*. This high-resolution pangenomic framework enabled detailed comparisons of the genomes at any level, from the nucleotide to the chromosome, and for any subset of protein-coding genes or transposable elements, to discover novel biology and potential mechanisms for the rapid evolution of this devastating pathogen.
