## Supplementary material for "Pangenome graph analysis reveals extensive effector copy-number variation in spinach downy mildew": STable1

### Sheet: a) Nanopore
Supplementary Table 1a - Nanopore sequencing data used to assemble the genomes of Peronospora effusa.
Column1	reads	bases	length	n50	coverage
Pe1	579556	8619935314	14873	39899	133.09
Pe4	272832	3320036752	12168	24916	52.68
Pe5	1794053	25692400465	14320	25067	207.45
Pe11	1000768	8722766043	8975.88	23287	132.38
Pe14	943056	8478858491	8990.83	19168	162.7
Pe16	953024	20333807002	21336	39151	270.66
	923882	1.2528e+10	13444	28581.3

### Sheet: b) Hi-C
Supplementary Table 1b - Hi-C sequencing data used to assemble the genomes of Peronospora effusa.
Column1	reads	bases
Pe1	67424108	10113616200
Pe4	59236232	8885434800
Pe5	44862796	6729419400
Pe11	47724354	7158653100
Pe14	54516465	8177469750
Pe16	44999129	6749869350
	5.31272e+07	7969077100
