## Supplementary material for "Pangenome graph analysis reveals extensive effector copy-number variation in spinach downy mildew": STable2

### Sheet: a) assembly
Supplementary Table 2a - Overview of the chromosome level genome assemblies of Peronospora effusa.
	Pe1	Pe4	Pe5	Pe11	Pe14	Pe16
size	57825316	58960085	60531643	59218030	58040566	60111298
contigs	17	18	18	18	17	18
gaps	0	0	0	0	0	0
GC (%)	48.57	48.78	48.71	48.77	48.61	48.78
Complete BUSCO (%)	99	99	99	99	99	99

### Sheet: b) gene_annotation
Supplementary Table 2b - Overview of the genome annotation of Peronospora effusa.
	Pe1	Pe4	Pe5	Pe11	Pe14	Pe16
genes	17021	15981	16779	16573	16780	17239
mRNA	10143	10141	10209	10228	10268	10150
tRNA	7123	6092	6910	6570	6772	7362
funannotate	9898	9889	9869	10003	10008	9877
CAT	9916	10257	10328	10265	10364	10256
effectors	389	471	502	447	481	463
CRN	38	60	59	53	52	68
RXLR	351	411	443	394	429	395
pfam	6417	6965	7170	6949	6996	7011

### Sheet: c) repeat_annotation
Supplementary Table 2c - Overview of the repeat annotation of Peronospora effusa.
	Pe1			Pe4			Pe5			Pe11			Pe14			Pe16
Retroelements	20881	28180355	48.73	19746	28447460	48.52	20384	29402517	48.57	19825	28949659	48.89	20073	27808939	47.91	21137	29486256	49.09
SINEs	7342	3915556	6.77	6265	3181626	5.43	6918	3348204	5.53	6529	3331778	5.63	6718	3400220	5.86	7547	3552773	5.91
Penelope	0	0	0	0	0	0	0	0	0	0	0	0	0	0	0	0	0	0
LINEs	1671	818370	1.42	1653	1728378	2.95	1645	2023167	3.34	1607	1844634	3.12	1356	664089	1.14	1556	1793717	2.99
CRE/SLACS	0	0	0	0	0	0	0	0	0	0	0	0	0	0	0	0	0	0
L2/CR1/Rex	8	361	0	3	142	0	4	200	0	5	247	0	3	146	0	5	244	0
R1/LOA/Jockey	3	182	0	3	182	0	3	182	0	4	223	0	3	180	0	3	182	0
R2/R4/NeSL	143	506087	0.88	143	499873	0.85	110	330317	0.55	135	478394	0.81	115	375865	0.65	125	447411	0.74
RTE/Bov-B	27	1235	0	23	1083	0	22	888	0	19	952	0	19	888	0	20	914	0
L1/CIN4	1193	305326	0.53	1216	1224484	2.09	1280	1689812	2.79	1235	1360254	2.3	1009	285484	0.49	1160	1340737	2.23
LTR	11868	23446429	40.55	11828	23537456	40.14	11821	24031146	39.7	11689	23773247	40.15	11999	23744630	40.91	12034	24139766	40.19
BEL/Pao	24	1739	0	22	1525	0	25	1909	0	22	1907	0	21	1645	0	25	1680	0
Ty1/Copia	2226	2075027	3.59	2012	2034652	3.47	2048	1996696	3.3	2038	2002456	3.38	2106	2109656	3.63	2232	2130748	3.55
Gypsy/DIRS1	8082	19178431	33.17	8050	19250399	32.83	8144	19794355	32.7	8065	19482906	32.9	8083	19344279	33.33	8205	19722681	32.84
Retroviral	221	6634	0.01	311	7746	0.01	329	7489	0.01	268	6624	0.01	492	10063	0.02	252	6696	0.01
DNA transposons	926	143987	0.25	590	139017	0.24	641	149903	0.25	611	141565	0.24	649	139196	0.24	554	143057	0.24
hobo-Activator	123	48622	0.08	115	47846	0.08	119	50548	0.08	119	51708	0.09	112	48312	0.08	115	50644	0.08
Tc1-IS630-Pogo	229	67348	0.12	172	66527	0.11	230	71934	0.12	190	64016	0.11	196	65206	0.11	242	68365	0.11
En-Spm	0	0	0	0	0	0	0	0	0	0	0	0	0	0	0	0	0	0
MuDR-IS905	0	0	0	0	0	0	0	0	0	0	0	0	0	0	0	0	0	0
PiggyBac	2	94	0	4	94	0	2	94	0	2	135	0	2	45	0	2	45	0
Tourist/Harbinger	2	13	0	0	0	0	0	0	0	0	0	0	0	0	0	0	0	0
Other	2	121	0	0	0	0	0	0	0	0	0	0	0	0	0	0	0	0
Rolling-circles	349	182689	0.32	337	182434	0.31	313	180361	0.3	305	178319	0.3	324	189834	0.33	284	181766	0.3
Unclassified	10834	4053643	7.01	10617	3967883	6.77	11084	4625016	7.64	10597	4194223	7.08	10200	3943735	6.79	11055	4245857	7.07
Total		32377985	55.99		32554360	55.52		34177436	56.46		33285447	56.21		31891870	54.95		33875170	56.4
Small RNA	12	651	0	10	582	0	7	417	0	12	650	0	13	776	0	15	626	0
Satellites	936	613373	1.06	917	538745	0.92	956	535719	0.89	922	553404	0.93	909	519750	0.9	924	592789	0.99
				2847	135788	0.23	3019	156464	0.26	2782	144005	0.24	2842	139954	0.24	2883	141313	0.24
				298	15660	0.03	318	16372	0.03	289	15062	0.03	294	15262	0.03	297	15560	0.03

### Sheet: d) tRNA
Supplementary Table 2d - Overview of the tRNA annotation of Peronospora effusa.
	Pe1		Pe4		Pe5		Pe11		Pe14		Pe16
tRNA annotations	7123		6090		6910		6571		6772		7362
Clustered tRNA	7096	0.996209	6063	0.995567	6883	0.996093	6541	0.995434	6746	0.996161	7332	0.995925
Unclustered tRNA	27	0.00379054	27	0.0044335	27	0.00390738	30	0.00456552	26	0.00383934	30	0.00407498
Number of clusters	34		39		39		39		38		39
