## Supplementary material for "Pangenome graph analysis reveals extensive effector copy-number variation in spinach downy mildew": STable3

### Sheet: races
Supplementary Table 3 - Details about the origin of the here sequenced Peronospora effusa isolates.
Denominated isolate	Denomination Press release	Original isolate name	Collection year and country	Location details	Remarks
Pe: 1			1824		Source: Correll 2011
Pe: 2			1958		Source: Correll 2011
Pe: 3			1976		Source: Correll 2011
Pe: 4			1990		Source: Correll 2011
Pe: 5					Irish et al 2003
Pe: 6					Irish et al 2003
Pe: 7					Irish et al 2003
Pe: 8	2005-04-25		2003, US
Pe: 9	2005-06-09		US
Pe: 10	2005-06-09		US
Pe: 11	2009-01-29		US
Pe: 12	2011-02-28	UA2209	2009, US	Salinas
Pe: 13	2011-08-02	UA0510-C	2010, US	Holtville, CA
Pe: 14	2005-07-04	UA4410	2010, US	Ventura County
Pe: 15	2014-09-02	UA4712	2012, US	Imperial Valley
Pe: 16	15-mrt-16	UA201519B	2015, US	Salinas
Pe: 17	2018-04-10	US1602	2016, US
Pe: 18	2020-04-15	SP1924	2019, EU
Pe: 19	2020-04-15	UA2020001E	2020, US
